# A multiomic lifespan signature in genetically diverse, diet-restricted mice

**DOI:** 10.64898/2026.05.08.723574

**Authors:** Johanna Y. Fleischman, Celeste Sandoval, Ngoc Vu, Martin Mullis, Phillip Seitzer, Leanne J.G. Chan, Niclas Olsson, Thao Nguyen, Aleksandr Gaun, Alison Luciano, Jonathan O’Brien, Jenny Vu, Laura Robinson, Andrea Di Francesco, Wenzhou Li, Sean R. Hackett, Rob Keyser, Fiona E. McAllister, Gary A. Churchill, Bryson D. Bennett

## Abstract

Dietary restriction extends lifespan across model organisms, but the plasma molecular changes mediating this effect remain incompletely characterized. We present a longitudinal multiomic analysis of 2,234 plasma samples from 960 Diversity Outbred mice subjected to intermittent fasting or caloric restriction and followed to natural death. Using mass spectrometry, we quantified 1,512 metabolites, lipids, and proteins and mapped their associations with diet, age and longevity. DR-induced molecular changes scale with caloric intake and modulate inflammatory, lipid catabolism, and oxidative stress pathways. Aging showed a biphasic signature with sharp acceleration beyond 85% of lifespan, demarcating terminal decline. Mediation and survival modeling both identified superoxide dismutase (SODE) and vascular cell adhesion molecule (VCAM1) as top lifespan predictors. Genetic analysis revealed 9,599 QTL, nine of which coincided with previously identified lifespan QTLs, and were largely related to immune regulation. These findings provide a rich multiomic and genetic resource for the aging research community.
