## Supplementary material for "A multiomic lifespan signature in genetically diverse, diet-restricted mice": All Supplemental Tables: Table_S5_GO_Enrichment.csv

GO_term	GO_name	Overlap	Process	Input	All	Fold_Enrichment	FE_use	Group	Facet	Pvalue	FDR	Molecules
GOBP_PLASMA_LIPOPROTEIN_PARTICLE_CLEARANCE	Plasma lipoprotein particle clearance (P)	7	11	70	588	5.1	-5.1	Depleted Dying	Both	7.78481071272727e-05	0.00950566360711961	Adipoq, Apoa2, Apoc1, Apoc3, Gpld1, Lipc, Apom
GOBP_PLASMA_LIPOPROTEIN_PARTICLE_CLEARANCE	Plasma lipoprotein particle clearance (P)	7	11	87	588	4.35365853658537	-4.35365853658537	Depleted Aging	Both	0.000226826187626942	0.0246950616303618	Adipoq, Apoa2, Apoc1, Apoc3, Crp, Lipc, Apom
GOBP_LIPID_LOCALIZATION	Lipid localization (P)	15	37	87	588	2.77356624917601	-2.77356624917601	Depleted Aging	Both	5.64153624630698e-05	0.0143314815520219	Apoc4, Adipoq, Fabp4, Apoa2, Apoc1, Apoc3, Crp, Ces1c, Lipc, Lpl, Mup2, Mup3, Rbp4, Ces1b, Apom
GOBP_LIPID_LOCALIZATION	Lipid localization (P)	12	37	70	588	2.5992277992278	-2.5992277992278	Depleted Dying	Both	0.000815548622866027	0.0521657080446869	Adipoq, Apoa1, Apoa2, Apoc1, Apoc3, Ces1c, Lipc, Mup2, Pon1, Rbp4, Ces1b, Apom
GOBP_CHEMICAL_HOMEOSTASIS	Chemical homeostasis (P)	18	71	70	588	2.0317907444668	-2.0317907444668	Depleted Dying	Both	0.00106261000244574	0.0521657080446869	Adipoq, Apoa1, Apoa2, Apoc3, B2m, Col1a1, Ces1c, F2, Gp1ba, Gpld1, Lipc, Igfbp5, Mbl1, Mbl2, Mup2, Rbp4, Umod, Ces1b
GOBP_CHEMICAL_HOMEOSTASIS	Chemical homeostasis (P)	21	71	87	588	2.02353143249742	-2.02353143249742	Depleted Aging	Both	0.000372492988546283	0.0311405867743975	Apoc4, Adipoq, Fabp4, Apoa2, Apoc3, Ces1c, F2, Lipc, Lpl, Mbl1, Mbl2, Mup2, Mup3, Rbp4, Serpinf1, Tfrc, Adgrf5, Angptl3, Ces1b, Hamp2, Hamp
GOBP_REGULATION_OF_DEFENSE_RESPONSE	Regulation of defense response (P)	17	45	104	588	2.0983498349835	2.0983498349835	Enriched Aging	Both	0.000837087330894816	0.0333995747063796	Apoe, Cfh, Ctss, Fcna, Grn, Hpx, Hspa8, Ighg2b, Ighg1, Lbp, Ltf, Proc, Psmb4, Tnc, A2m, Psma1, Pglyrp2
GOBP_REGULATION_OF_DEFENSE_RESPONSE	Regulation of defense response (P)	14	45	83	588	2.10281124497992	2.10281124497992	Enriched Dying	Both	0.00286860457806729	0.0364484266901601	Agt, Serping1, Cdh5, Cfh, Ctss, Hpx, Hspa8, Hsp90aa1, Hspa4, Lbp, Psmb4, Ywhaz, Psma1, Pglyrp2
GOBP_INFLAMMATORY_RESPONSE	Inflammatory response (P)	32	82	104	588	2.167592368993	2.167592368993	Enriched Aging	Both	7.36381526145928e-07	0.000560123213747027	Cd5l, Apod, Apoe, Cfh, Clu, Cp, Ctss, Egfr, Grn, Hc, Hp, Hspa8, Icam1, Ighg2b, Ighg1, Itih4, Kng1, Lbp, Proc, Psmb4, Saa1, Saa2, Ccl8, Serpina3n, Tnc, Vcam1, Vwf, A2m, Psma1, Pla2g7, Ighe, Pglyrp2
GOBP_INFLAMMATORY_RESPONSE	Inflammatory response (P)	27	82	83	588	2.22553629150749	2.22553629150749	Enriched Dying	Both	4.60093271506575e-06	0.00144900004818395	Agt, C4b, Cdh5, Cfh, Clu, Cp, Ctss, Egfr, Fn1, Hspa8, Hspa4, Icam1, Itih4, Kng1, Lbp, Orm1, Orm2, Psmb4, Saa1, Saa2, Serpina3n, Vcam1, Vwf, Ywhaz, Psma1, Pla2g7, Pglyrp2
GO:1903457	Lactate catabolic process (M)	4	4	48	205	4.27083333333333	-4.27083333333333	Depleted Aging	Aging only	0.00272319038449844	0.0599065682892601	2-Hydroxyglutarate, Lactate, 2-Oxoglutarate, Pyruvate
GO:0009097	Isoleucine biosynthetic process (M)	4	4	48	205	4.27083333333333	-4.27083333333333	Depleted Aging	Aging only	0.00272319038449844	0.0599065682892601	Threonine (+), Pyruvate, Serine (+), 2-Oxobutanoate
GO:0042819	Vitamin B6 biosynthetic process (M)	4	4	48	205	4.27083333333333	-4.27083333333333	Depleted Aging	Aging only	0.00272319038449844	0.0599065682892601	2-Oxoglutarate, Serine (+), Pyridoxal, Glutamate (+)
GOBP_NUTRIENT_STORAGE	Nutrient storage (P)	8	13	87	588	4.21013133208255	-4.21013133208255	Depleted Aging	Aging only	0.000105247610717322	0.0200524395156161	Apoc4, Crp, Ces1c, Lpl, Mup2, Mup3, Angptl3, Ces1b
GOBP_STEROL_HOMEOSTASIS	Sterol homeostasis (P)	8	15	87	588	3.64878048780488	-3.64878048780488	Depleted Aging	Aging only	0.000408612671763503	0.0311405867743975	Fabp4, Apoa2, Apoc3, Ces1c, Lipc, Lpl, Angptl3, Ces1b
GO:0009450	Gamma-aminobutyric acid catabolic process (M)	5	6	48	205	3.55902777777778	-3.55902777777778	Depleted Aging	Aging only	0.00293589729512842	0.0599065682892601	Succinic acid, 2-Oxoglutarate, Pyruvate, Alanine (+), Glutamate (+)
GO:0006563	L-serine metabolic process (M)	11	15	48	205	3.13194444444444	-3.13194444444444	Depleted Aging	Aging only	2.77966176021392e-05	0.00866811021321903	Threonine (+), Malate, 2-Hydroxyglutarate, Cystathionine (+), Lactate, 2-Oxoglutarate, Pyruvate, Serine (+), Alanine (+), 2-Oxobutanoate, Glutamate (+)
GO:0009247	Glycolipid biosynthetic process (M)	5	7	48	205	3.05059523809524	-3.05059523809524	Depleted Aging	Aging only	0.00843848611886273	0.0799435527050153	Cytidine monophosphate, Lysine (+), 2-Oxoglutarate, Glutamate (+), Glucose
GO:0006099	Tricarboxylic acid cycle (M)	10	15	48	205	2.84722222222222	-2.84722222222222	Depleted Aging	Aging only	0.000254827769016091	0.032314671287675	Malate, Oxoadipic acid, Aconitate, 2-Hydroxyglutarate, Lactate, Succinic acid, 4-Hydroxyphenylpyruvic acid, 2-Oxoglutarate, Pyruvate, Serine (+)
GO:0030070	Insulin processing (M)	6	9	48	205	2.84722222222222	-2.84722222222222	Depleted Aging	Aging only	0.00591807679411496	0.0713567154122952	Lysine (+), Succinic acid, 2-Oxoglutarate, Arginine (+), Dehydroascorbic acid, Oxidized glutathione
GO:0019344	Cysteine biosynthetic process (M)	6	9	48	205	2.84722222222222	-2.84722222222222	Depleted Aging	Aging only	0.00591807679411496	0.0713567154122952	Methionine (+), Cystathionine (+), Pyruvate, Serine (+), 2-Oxobutanoate, Glutamate (+)
GO:0070127	Mitochondrial tRNA aminoacylation (M)	8	15	48	205	2.27777777777778	-2.27777777777778	Depleted Aging	Aging only	0.00888727842369482	0.080121940734194	Threonine (+), Methionine (+), Lysine (+), Serine (+), Arginine (+), Tryptophan (+), Alanine (+), Glutamate (+)
GO:0009068	Aspartate family amino acid catabolic process (M)	15	29	48	205	2.20905172413793	-2.20905172413793	Depleted Aging	Aging only	0.00030455295360408	0.032314671287675	Threonine (+), Asparagine (+), Methionine (+), Oxoadipic acid, Sarcosine, Lysine (+), 4-Hydroxyphenylpyruvic acid, 2-Oxoglutarate, Pyruvate, Serine (+), Aminoadipic acid, Tryptophan (+), Alanine (+), 2-Oxobutanoate, Glutamate (+)
GO:0018205	Peptidyl-lysine modification (M)	10	21	48	205	2.03373015873016	-2.03373015873016	Depleted Aging	Aging only	0.00906140996398622	0.080121940734194	Methionine (+), Cytidine monophosphate, Cystathionine (+), Lactate, Succinic acid, 2-Oxoglutarate, Pyruvate, Serine (+), Arginine (+), 2-Oxobutanoate
GO:0006518	Peptide metabolic process (M)	20	46	48	205	1.85688405797101	-1.85688405797101	Depleted Aging	Aging only	0.000458566610441587	0.0405469423969403	Carnosine (+), Asparagine (+), Methionine (+), Lactate, Lysine (+), Succinic acid, 2-Oxoglutarate, Pyruvate, Serine (+), Anserine (+), Arginine (+), N-acetylaspartate, Tryptophan (+), Alanine (+), Dehydroascorbic acid, Dihydroorotate, Glutamate (+), Glucose, N-acetylmethionine (+), Oxidized glutathione
GO:0043603	Cellular amide metabolic process (M)	25	130	31	205	1.27171215880893	1.27171215880893	Enriched Aging	Aging only	0.0220633646536204	0.0949368975977908	Cholic acid (+), Tauroursodeoxycholic acid, Deaminoneuraminic acid, Capric acid, Inosine-monophosphate, Histidine (+), Palmitic acid, Uracil (+), PC(16:0_16:0), Deoxycholic acid, Urate (+), Urocanate (+), Xanthine (+), Guanosine (+), L-5-Oxoproline, Choline, Adenosine, Stearic acid, Leucine (+), Caffeine, Inosine (-), Taurocholic acid (+), Acetoacetic acid (+), Kynurenine (+), N-acetylalanine (-)
GO:0006164	Purine nucleotide biosynthetic process (M)	14	57	31	205	1.62422184493492	1.62422184493492	Enriched Aging	Aging only	0.0193638646075764	0.0949368975977908	Cholic acid (+), Tauroursodeoxycholic acid, Capric acid, Inosine-monophosphate, Palmitic acid, Deoxycholic acid, Oxalate, Adenosine, Nicotinic Acid, Stearic acid, Caffeine, Inosine (-), Taurocholic acid (+), Kynurenine (+)
GOBP_RESPONSE_TO_BACTERIUM	Response to bacterium (P)	20	59	104	588	1.88286625272697	1.88286625272697	Enriched Aging	Aging only	0.00141700876276153	0.0477642690088809	C4bp, Cfh, Grn, Hp, Ighg2b, Ighg1, Ighm, Jchain, Lbp, Lcn2, Ltf, Lyz2, Saa1, Slpi, Serpina3n, Igha, Ighe, Pglyrp2, Rnase4, Lrg1
GOBP_REGULATION_OF_IMMUNE_RESPONSE	Regulation of immune response (P)	31	81	104	588	2.12577924459113	2.12577924459113	Enriched Aging	Aging only	2.00020149338681e-06	0.000560123213747027	C8b, Cd5l, Apoe, C4bp, C6, C9, Cfh, Cfi, Fcna, Grn, H2-D1, H2-Q4, Hc, Hpx, Hspa8, Ighg2b, Ighg1, Ighm, Lbp, Ltf, Cfp, Pigr, Psmb4, C8a, A2m, Fgl1, Igha, Psma1, Ighe, Pglyrp2, C8g
GOBP_REGULATION_OF_IMMUNE_EFFECTOR_PROCESS	Regulation of immune effector process (P)	15	39	104	588	2.13632901751714	2.13632901751714	Enriched Aging	Aging only	0.00142512737306649	0.0477642690088809	Cd5l, C4bp, Cfh, Grn, H2-D1, H2-Q4, Hpx, Hspa8, Ighg2b, Ighg1, Ighm, Lbp, Cfp, A2m, Pglyrp2
GO:0009154	Purine ribonucleotide catabolic process (M)	12	33	31	205	2.40469208211144	2.40469208211144	Enriched Aging	Aging only	0.000746390341444172	0.0862980097757136	Cholic acid (+), Tauroursodeoxycholic acid, Inosine-monophosphate, Palmitic acid, Uracil (+), Urate (+), Xanthine (+), Guanosine (+), Adenosine, Stearic acid, Inosine (-), Taurocholic acid (+)
GOBP_HUMORAL_IMMUNE_RESPONSE_MEDIATED_BY_CIRCULATING_IMMUNOGLOBULIN	Humoral immune response mediated by Ig (P)	13	30	104	588	2.40693069306931	2.40693069306931	Enriched Aging	Aging only	0.000812174638328142	0.0333995747063796	C8b, C4bp, C9, Cfi, Hc, Hpx, Ighg2b, Ighg1, Ighm, C8a, Igha, Ighe, C8g
GOBP_ANTIBACTERIAL_HUMORAL_RESPONSE	Antibacterial humoral response (P)	9	18	104	588	2.77722772277228	2.77722772277228	Enriched Aging	Aging only	0.00165707876130074	0.0514243545417305	Ighg2b, Ighg1, Ighm, Jchain, Ltf, Slpi, Igha, Ighe, Rnase4
GOBP_DISRUPTION_OF_ANATOMICAL_STRUCTURE_IN_ANOTHER_ORGANISM	Disruption of anatomical structure in another organism (P)	10	19	104	588	2.92339760291819	2.92339760291819	Enriched Aging	Aging only	0.000522757143538047	0.0257656152480672	C8b, C9, Hc, Kng1, Ltf, Lyz2, Ccl8, C8a, Kng2, C8g
GOBP_POSITIVE_REGULATION_OF_DEFENSE_RESPONSE	Positive regulation of defense response (P)	9	17	104	588	2.94059405940594	2.94059405940594	Enriched Aging	Aging only	0.000974222177658673	0.0364959612200297	Ctss, Fcna, Grn, Hpx, Hspa8, Ighg2b, Ighg1, Lbp, Ltf
GOBP_CELL_RECOGNITION	Cell recognition (P)	7	13	104	588	2.99086062452399	2.99086062452399	Enriched Aging	Aging only	0.00337893834670271	0.0832704310828284	Aldoa, C4bp, Ighg2b, Ighg1, Lbp, Cfp, Fetub
GO:0034418	Urate biosynthetic process (M)	5	11	31	205	3.0058651026393	3.0058651026393	Enriched Aging	Aging only	0.0137213177653596	0.0862980097757136	Uracil (+), Xanthine (+), Guanosine (+), Adenosine, Inosine (-)
GOBP_INFLAMMATORY_RESPONSE_TO_ANTIGENIC_STIMULUS	Inflammatory response to antigenic stimulus (P)	7	12	104	588	3.24009900990099	3.24009900990099	Enriched Aging	Aging only	0.00182916156198805	0.0547373159151312	Icam1, Ighg2b, Ighg1, Psmb4, A2m, Psma1, Ighe
GO:0036115	Fatty-acyl-CoA catabolic process (M)	5	9	31	205	3.67383512544803	3.67383512544803	Enriched Aging	Aging only	0.00470925442557977	0.0862980097757136	Cholic acid (+), Tauroursodeoxycholic acid, Palmitic acid, Stearic acid, Taurocholic acid (+)
GO:0048252	Lauric acid metabolic process (M)	4	7	31	205	3.77880184331797	3.77880184331797	Enriched Aging	Aging only	0.0109627232136405	0.0862980097757136	Palmitic acid, Dodecanoic acid, Stearic acid, Caffeine
GOBP_COMPLEMENT_ACTIVATION_ALTERNATIVE_PATHWAY	Complement activation alternative pathway (P)	7	10	104	588	3.88811881188119	3.88811881188119	Enriched Aging	Aging only	0.000381590270551064	0.0213154986216594	C8b, C9, Cfh, Hc, Cfp, C8a, C8g
GO:0046100	Hypoxanthine metabolic process (M)	5	8	31	205	4.13306451612903	4.13306451612903	Enriched Aging	Aging only	0.00234780467344494	0.0862980097757136	Inosine-monophosphate, Urate (+), Xanthine (+), Adenosine, Inosine (-)
GOBP_REGULATION_OF_STEROL_TRANSPORT	Regulation of sterol transport (P)	8	13	70	588	4.93186813186813	-4.93186813186813	Depleted Dying	Dying only	3.1052878444584e-05	0.00650405418588032	Adipoq, Apoa1, Apoa2, Apoc1, Apoc3, Ces1c, Pon1, Ces1b
GOBP_PHOSPHATIDYLCHOLINE_METABOLIC_PROCESS	Phosphatidylcholine metabolic process (P)	6	11	70	588	4.37142857142857	-4.37142857142857	Depleted Dying	Dying only	0.000854846089036878	0.0521657080446869	Apoa1, Apoa2, Apoc1, Gpld1, Lipc, Pon1
GOBP_PROTEIN_MATURATION	Protein maturation (P)	16	58	70	588	2.21083743842365	-2.21083743842365	Depleted Dying	Dying only	0.000779019807150942	0.0521657080446869	B2m, Enpep, F13b, F2, Fbln1, Gp1ba, Klkb1, Mbl2, Plg, Serpinf2, Ppic, Clec3b, Umod, Gsn, F13a1, Cpn1
GO:0046700	Heterocycle catabolic process (M)	21	80	37	205	1.45439189189189	1.45439189189189	Enriched Dying	Dying only	0.0126840137653502	0.077282677058988	Bilirubin, Phenylpyruvic acid, Phenylalanine (+), Phosphoenolpyruvate, Adenine, Uracil (+), Ureidopropionic acid (+), Urate (+), Glyceraldehyde 3-p, S-adenosylmethionine, Deoxyuridine, Deoxycytidine monophosphate, Allantoic acid, 7-Methylguanosine, Proline (+), N-acetylgalactosamine, Thymine, Cytidine (+), 5'-Methylthioadenosine, Kynurenine (+), Ribose-1-p
GOBP_CELL_ADHESION	Cell adhesion (P)	22	95	83	588	1.56525047558656	1.56525047558656	Enriched Dying	Dying only	0.0115323223450945	0.0919682914706046	Actg1, Agt, Calr, Cdh5, Cfh, Cfl1, Egfr, Fn1, Hsp90aa1, Icam1, Kng1, Nid1, P4hb, Tgfbi, Vcam1, Vcl, Ezr, Vwf, Fgl1, Kng2, Arpc2, Lrg1
GO:0072527	Pyrimidine-containing compound metabolic process (M)	13	43	37	205	1.67504714016342	1.67504714016342	Enriched Dying	Dying only	0.0204924711122853	0.0905716535942733	Phosphoenolpyruvate, Uracil (+), Ureidopropionic acid (+), Glyceraldehyde 3-p, S-adenosylmethionine, Deoxyuridine, Deoxycytidine monophosphate, 7-Methylguanosine, Ribose 5-phosphate, Orotate, Thymine, Cytidine (+), Ribose-1-p
GOBP_NEGATIVE_REGULATION_OF_RESPONSE_TO_STIMULUS	Negative regulation of response to stimulus (P)	20	80	83	588	1.68975903614458	1.68975903614458	Enriched Dying	Dying only	0.00654254137296809	0.0617741437396067	F11, Agt, Serping1, C4bp, Calr, Cdh5, Clu, Egfr, Eno1, Hspa5, Hspa8, Icam1, Kng1, Psmb4, Ezr, Xdh, Ywhaz, Psma1, Kng2, Pglyrp2
GOBP_EPITHELIUM_DEVELOPMENT	Epithelium development (P)	15	58	83	588	1.74802658911508	1.74802658911508	Enriched Dying	Dying only	0.0141129409880427	0.098609133667877	Actg1, Agt, Cdh5, Cfh, Cfl1, Ctsb, Ctsd, Egfr, Icam1, Pgk1, Vcam1, Vcl, Ezr, Xdh, Lrg1
GOBP_POSITIVE_REGULATION_OF_GENE_EXPRESSION	Positive regulation of gene expression (P)	16	61	83	588	1.77286193956153	1.77286193956153	Enriched Dying	Dying only	0.00962723764014331	0.0818754649995878	Actc1, Actg1, Agt, Calr, Cdh5, Clu, Eef2, Eno1, Fn1, Hpx, Hspa8, Hsp90aa1, Lbp, Pkm, Ezr, Apob
GOBP_ESTABLISHMENT_OF_PROTEIN_LOCALIZATION	Establishment of protein localization (P)	15	56	83	588	1.81045611015491	1.81045611015491	Enriched Dying	Dying only	0.00998646575690839	0.082324856683207	Agt, Calr, Cfl1, Clu, Ctsd, Egfr, Hspa5, Hspa8, Hsp90aa1, Hspa4, Lcp1, Hsp90b1, Ywhaz, Apob, Arpc2
GOBP_POSITIVE_REGULATION_OF_LOCOMOTION	Positive regulation of locomotion (P)	14	49	83	588	1.93115318416523	1.93115318416523	Enriched Dying	Dying only	0.00692562222345198	0.0627311070792207	Actg1, Agt, Aldoa, Calr, Cdh5, Cfl1, Egfr, Fn1, Hspa5, Icam1, Lbp, P4hb, Pla2g7, Arpc2
GOBP_PROTEIN_CONTAINING_COMPLEX_ORGANIZATION	Protein containing complex organization (P)	19	66	83	588	1.94578313253012	1.94578313253012	Enriched Dying	Dying only	0.00132704298330821	0.0237470849644627	Aldoa, Calr, Cdh5, Cfl1, Clu, Cp, Fn1, Hspa5, Hspa8, Hsp90aa1, Hspa4, Icam1, Pkm, Lcp1, Apcs, Aldob, Apob, Pla2g7, Arpc2
GOBP_REGULATION_OF_CELLULAR_COMPONENT_BIOGENESIS	Regulation of cellular component biogenesis (P)	13	39	83	588	2.25301204819277	2.25301204819277	Enriched Dying	Dying only	0.00203869867226252	0.0304657845403842	Actg1, Agt, Cdh5, Cfl1, Clu, Hspa5, Hspa8, Hsp90aa1, Icam1, Lcp1, Vcl, Ezr, Arpc2
GOBP_PROTEIN_CATABOLIC_PROCESS	Protein catabolic process (P)	22	62	83	588	2.39836766420521	2.39836766420521	Enriched Dying	Dying only	1.19063504753768e-05	0.00218387533719411	Ambp, C4bp, Calr, Clu, Ctsb, Ctsd, Ctss, Egfr, Hspa5, Hspa8, Hsp90aa1, Psma2, Psma3, Psmb4, Hsp90b1, Ezr, Apob, Psma1, Psma4, Psma5, Psma6, Psma7
GOBP_NEGATIVE_REGULATION_OF_INTRACELLULAR_SIGNAL_TRANSDUCTION	Neg. regulation of intracellular signal transduction (P)	9	23	83	588	2.64484023048717	2.64484023048717	Enriched Dying	Dying only	0.00311915001621428	0.0377855885321184	Agt, Calr, Clu, Eno1, Hspa5, Hspa8, Ezr, Xdh, Ywhaz
GOBP_HEPATICOBILIARY_SYSTEM_DEVELOPMENT	Hepaticobiliary system development (P)	6	15	83	588	2.70361445783133	2.70361445783133	Enriched Dying	Dying only	0.0144457799572035	0.098609133667877	Cp, Egfr, Ldha, Pkm, Vwf, Fgl1
GOBP_PROTEIN_LOCALIZATION_TO_NUCLEUS	Protein localization to nucleus (P)	6	15	83	588	2.70361445783133	2.70361445783133	Enriched Dying	Dying only	0.0144457799572035	0.098609133667877	Agt, Calr, Cfl1, Hspa8, Hsp90aa1, Ywhaz
GO:0034404	Nucleobase-containing biosynthsis (M)	10	20	37	205	2.77027027027027	2.77027027027027	Enriched Dying	Dying only	0.00056727102961811	0.0497078554409731	Adenine, Uracil (+), Deoxyuridine, Glucose 6-phosphate, Deoxycytidine monophosphate, 7-Methylguanosine, Thymine, Cytidine (+), 5'-Methylthioadenosine, Ribose-1-p
GOBP_ACUTE_PHASE_RESPONSE	Acute phase response (P)	8	19	83	588	2.84590995561192	2.84590995561192	Enriched Dying	Dying only	0.00314157081124284	0.0377855885321184	Fn1, Itih4, Lbp, Orm1, Orm2, Saa1, Saa2, Serpina3n
GOBP_CELL_PROJECTION_ASSEMBLY	Cell projection assembly (P)	6	14	83	588	2.89672977624785	2.89672977624785	Enriched Dying	Dying only	0.00982035706451297	0.0818754649995878	Cfl1, Hsp90aa1, Icam1, Vcl, Ezr, Arpc2
GOBP_ENDOTHELIAL_CELL_DIFFERENTIATION	Endothelial cell differentiation (P)	6	14	83	588	2.89672977624785	2.89672977624785	Enriched Dying	Dying only	0.00982035706451297	0.0818754649995878	Agt, Cdh5, Icam1, Vcl, Ezr, Xdh
GOBP_NEGATIVE_REGULATION_OF_IMMUNE_RESPONSE	Negative regulation of immune response (P)	6	13	83	588	3.11955514365153	3.11955514365153	Enriched Dying	Dying only	0.00635972531668388	0.0613951322123084	Serping1, C4bp, Psmb4, Ywhaz, Psma1, Pglyrp2
GO:0046125	Pyrimidine deoxyribonucleoside metabolic process (M)	4	7	37	205	3.16602316602317	3.16602316602317	Enriched Dying	Dying only	0.0212277313111578	0.0905716535942733	Uracil (+), Deoxyuridine, Deoxycytidine monophosphate, Thymine
GOBP_PROCESS_UTILIZING_AUTOPHAGIC_MECHANISM	Process utilizing autophagic mechanism (P)	5	10	83	588	3.37951807228916	3.37951807228916	Enriched Dying	Dying only	0.00866678883158623	0.07569864430596	Qsox1, Clu, Ctsd, Fn1, Hspa8
GOBP_RESPONSE_TO_VIRUS	Response to virus (P)	5	10	83	588	3.37951807228916	3.37951807228916	Enriched Dying	Dying only	0.00866678883158623	0.07569864430596	Calr, Clu, Hsp90aa1, Psma2, Apob
GOBP_RIBOSE_PHOSPHATE_METABOLIC_PROCESS	Ribose phosphate metabolic process (P)	10	19	83	588	3.5573874445149	3.5573874445149	Enriched Dying	Dying only	8.99927817355807e-05	0.00440175220138244	Atic, Aldoa, Cfh, Eno1, Hspa8, Pgam1, Pgk1, Pkm, Xdh, Aldob
GOBP_PROTEASOME_MEDIATED_UBIQUITIN_DEPENDENT_PROTEIN_CATABOLIC_PROCESS	UPS-mediated protein degradation (P)	9	17	83	588	3.57831325301205	3.57831325301205	Enriched Dying	Dying only	0.000200769152668076	0.0077526924880692	Clu, Psma2, Psma3, Psmb4, Psma1, Psma4, Psma5, Psma6, Psma7
GOBP_POSITIVE_REGULATION_OF_PROTEIN_CONTAINING_COMPLEX_ASSEMBLY	Pos. regulation of protein complex assembly (P)	6	11	83	588	3.68674698795181	3.68674698795181	Enriched Dying	Dying only	0.0022007923265543	0.0304657845403842	Cdh5, Clu, Hsp90aa1, Icam1, Lcp1, Arpc2
GOBP_PROTEIN_FOLDING	Protein folding (P)	9	15	83	588	4.05542168674699	4.05542168674699	Enriched Dying	Dying only	5.34685366997001e-05	0.0030176170105013	Qsox1, Calr, Clu, Hspa5, Hspa8, Hsp90aa1, Hspa4, P4hb, Hsp90b1
GOBP_MONOSACCHARIDE_CATABOLIC_PROCESS	Monosaccharide catabolic process (P)	6	10	83	588	4.05542168674699	4.05542168674699	Enriched Dying	Dying only	0.0011345180614539	0.0219046839012013	Aldoa, Eno1, Ldha, Pgk1, Pkm, Aldob
GOBP_NEGATIVE_REGULATION_OF_PROTEIN_CONTAINING_COMPLEX_ASSEMBLY	Neg. regulation of protein complex assembly (P)	6	10	83	588	4.05542168674699	4.05542168674699	Enriched Dying	Dying only	0.0011345180614539	0.0219046839012013	Cdh5, Cfl1, Clu, Hspa5, Hspa8, Arpc2
GOBP_PROTEIN_TARGETING	Protein targeting (P)	7	11	83	588	4.30120481927711	4.30120481927711	Enriched Dying	Dying only	0.000245956173870228	0.00847129889520346	Clu, Hspa5, Hspa8, Hsp90aa1, Hspa4, Ywhaz, Arpc2
GO:0046131	Pyrimidine ribonucleoside metabolic process (M)	4	5	37	205	4.43243243243243	4.43243243243243	Enriched Dying	Dying only	0.00401455984821208	0.0713586805221923	Uracil (+), Deoxyuridine, Cytidine (+), Ribose-1-p
